# The metastasis susceptibility gene RRP1B is a stress-responsive regulator of nuclear RNA processing and splicing in breast cancer

**DOI:** 10.64898/2026.06.16.732690

**Authors:** Wan-Ning Li, Ruhul Amin, Thorkell Andresson, Jennifer Steinberg, Michael J. Kruhlak, R. Mark Simpson, Maxwell P. Lee, Kent W. Hunter

## Abstract

The tumor microenvironment exposes cancer cells to mechanical, thermal, hypoxic, and acidic stresses, yet how cells integrate these signals to remodel RNA processing remains poorly understood. Here, we show that ribosomal RNA Processing 1B (RRP1B), previously characterized as a nucleolar ribosome biogenesis factor and metastasis modifier, functions as a broad-spectrum stress sensor that dynamically repositions among the nuclear envelope, nucleolus, and nuclear speckles (NS). Relocalization is governed by multi-site phosphorylation within intrinsically disordered regions (IDRs): phosphomimetic substitutions promote NS-proximal condensate formation in an RNA-dependent manner, while unphosphorylatable substitutions confine RRP1B to the nucleolus. Under stress, the RRP1B interactome shifts globally, with ribosomal processing partners replaced by pre-mRNA splicing components enriched for NS-resident proteins. RNA immunoprecipitation sequencing (RIP-seq) demonstrates that under basal conditions RRP1B associates with long, intron-rich, nuclear periphery-proximal transcripts, whereas heat shock redirects binding toward shorter, exon-dense transcripts enriched for motifs of serine/arginine-rich (SR) proteins near the NS. RRP1B overexpression nearly abolishes cytoplasmic retained intron accumulation and drives preferential export of specific transcript isoforms in a compartment- and temperature-dependent manner, establishing RRP1B as a regulator of RNA localization fidelity rather than transcriptional output. An RRP1B overexpression signature is most highly activated in basal-like and claudin-low breast tumors, and the RRP1B-associated retained intron splicing program correlates with reduced survival in a tumor-grade-dependent manner. These findings reframe RRP1B as a microenvironmentally sensitive regulator of nuclear RNA processing with direct implications for aggressive breast cancer biology.
