## Supplementary material for "The metastasis susceptibility gene RRP1B is a stress-responsive regulator of nuclear RNA processing and splicing in breast cancer": Table S1

### Sheet: Cloning Primers
Table S1 List of designed cloning primers used in this paper
Primer ID	Sequence	Usage 1	Usage 2	Note
dtopo_wt_RRP1B_CNt_F	CACCATGGcccccgccatg	Gateway cloning for wild-type RRP1B
dtopo_wt_RRP1B_Nt_R	tcagaagaaatccatagccctg	Gateway cloning for wild-type RRP1B
S702D_F	ccgtgggactgaccaagatatccttgtctgtcttcttgaatt	Site-directed mutagenesis for GFP-S702D
S702D_R	aattcaagaagacagacaaggatatcttggtcagtcccacgg	Site-directed mutagenesis for GFP-S702D
S702A_F	cgtgggactgaccaagatagccttgtctgtcttcttgaat	Site-directed mutagenesis for GFP-S702A
S702A_R	attcaagaagacagacaaggctatcttggtcagtcccacg	Site-directed mutagenesis for GFP-S702A
S245D_F	caggtatctcctcagcatcgaggtcaccatcaccca	Site-directed mutagenesis for GFP-S245D
S245D_R	tgggtgatggtgacctcgatgctgaggagatacctg	Site-directed mutagenesis for GFP-S245D
S245A_F	gtatctcctcagcagcgaggtcaccatcacc	Site-directed mutagenesis for GFP-S245A
S245A_R	ggtgatggtgacctcgctgctgaggagatac	Site-directed mutagenesis for GFP-S245A
S350D_F	gtcatcttcatcagcatcaatgtcctccgcaaaactgagttga	Site-directed mutagenesis for GFP-S350D
S350D_R	tcaactcagttttgcggaggacattgatgctgatgaagatgac	Site-directed mutagenesis for GFP-S350D
S350A_F	gtcatcttcatcagcagcaatgtcctccgcaaaactg	Site-directed mutagenesis for GFP-S350A
S350A_R	cagttttgcggaggacattgctgctgatgaagatgac	Site-directed mutagenesis for GFP-S350A
S706_BmgBI_F	gccaggtgcagaggccac	1st step PCR for right amplicon of S706D/A
S706D_F	gagaagggcccgtgggatcgaccaagatactcttgt	1st step PCR for right amplicon of S706D	2nd step of PCR for the mixed fragments for S706D
S706_AscI_R	acaactttgtacaagAAAGCTGGGT	1st step PCR for left amplicon of S706D/A
S706D_R	acaagagtatcttggtcgatcccacgggcccttctc	1st step PCR for left amplicon of S706D	2nd step of PCR for the mixed fragments for S706D
S706A_F	agaagggcccgtgggagcgaccaagatactcttg	1st step PCR for right amplicon of S706A	2nd step of PCR for the mixed fragments for S706A
S706A_R	caagagtatcttggtcgctcccacgggcccttct	1st step PCR for left amplicon of S706A	2nd step of PCR for the mixed fragments for S706A
Tet-GFP-S702_Vector_F	gggctatggatttcttctgaGCCACGAACTTCTCTCTGT	Gibson cloning for Tet-on GFP-S702
Tet-GFP-S702_Vector_R	tcctcgcccttgctcaccatGGCGATCTGACGGTTCACTAAACGAG	Gibson cloning for Tet-on GFP-S702
Tet-GFP-S702_Frag_F	TAGTGAACCGTCAGATCGCCatggtgagcaagggcg	Gibson cloning for Tet-on GFP-S702
Tet-GFP-S702_Frag_R	AACAGAGAGAAGTTCGTGGCtcagaagaaatccatagccctggg	Gibson cloning for Tet-on GFP-S702

### Sheet: Antibodies
Table S1 List of commercial antibodies used in this paper
Antibody	Host	Producer	Catalog #	Usage
RRP1B	Rabbit	Millipore Sigma	HPA020324	WB, IF
RRP1B	Rabbit	Invitrogen	PA5-53661	Protein IP, RIP
SC35	Mouse	Millipore Sigma	S4045	IF
Nucleophosmin	Mouse	Abcam	ab10530	IF
Nuclear Pore Complex Proteins	Mouse	Abcam	ab24609	IF
Flag	Rabbit	Cell Signaling Technology	2368	WB, IF
Flag	Mouse	Millipore Sigma	F3165	Protein IP
GFP	Rabbit	Abcam	ab6556	WB, IF
GFP	Mouse	Millipore Sigma	MAB131890	IF
LaminB1	Rabbit	Abcam	ab16048	WB
β-actin	Mouse	Abcam	6276	WB
HRP-linked anti-rabbit IgG antibody	Goat	Cell Signaling Technology	7074	WB
HRP-linked anti-mouse IgG antibody	Sheep	Cytiva	NA931	WB
Normal rabbit IgG	Rabbit	Cell Signaling Technology	2729	Protein IP, RIP
488 goat anti-rabbit IgG (H+L) Alexa Fluor antibody	Goat	Invitrogen	A-11008	IF
594 goat anti-mouse IgG (H+L) Alexa Fluor antibody	Goat	Invitrogen	A-11032	IF
594 goat anti-rabbit IgG (H+L) Alexa Fluor antibody	Goat	Invitrogen	A-11012	IF
488 goat anti-mouse IgG (H+L) Alexa Fluor antibody	Goat	Invitrogen	A-11001	IF
